# Proteomic insights into mental health status: plasma markers in young adults

**DOI:** 10.1101/2023.06.07.544039

**Authors:** Alexey M. Afonin, Aino-Kaisa Piironen, Izaque de Sousa Maciel, Mariia Ivanova, Arto Alatalo, Alyce M Whipp, Lea Pulkkinen, Richard J Rose, Irene van Kamp, Jaakko Kaprio, Katja M. Kanninen

## Abstract

Global emphasis on enhancing prevention and treatment strategies necessitates increased understanding of biological mechanisms of psychopathology. Plasma proteomics is a powerful tool that has been applied in the context of specific mental disorders for biomarker identification. The p-factor, also known as the “general psychopathology factor”, is a concept in psychopathology suggesting that there is a common underlying factor that contributes to the development of various forms of mental disorders. It has been proposed that the p-factor can be used to understand the overall mental health status of an individual. Here we aimed to discover plasma proteins associated with the p-factor in 775 young adults in the FinnTwin12 cohort. Using liquid chromatography–tandem mass spectrometry, 14 proteins with a significant connection with the p-factor were identified, 9 of which were linked to epidermal growth factor receptor (EGFR) signalling. This exploratory study provides new insight into biological alterations associated with mental health status in young adults.
