## Supplementary File 1 for "Proteomic insights into mental health status: plasma markers in young adults"

Proteins
P12955
Q86SH2
Q96PQ6
P11279
P09382
P06703
Q01518
P04040
Q9NZT1
P67936
P05062
P27169
P04083
P62913
P35579
P33764
P23528
P07910
P00915
Q92820
P05386
P22234
Q01469
Q15819
O15143
P0DOX7
O43852
P63261
A2A2Y4
P24534
P69892
A0A0J9YXX1
P62491;Q15907
P62258
O75636
Q68DA7
P29401
P50395
P48594
P13716
P00533
O43318
P62328
P00739
P16403
P50552
P14618
Q8N0W4
P00352
P37837
P07355
P22532
P02585
P07305
Q9UJT0
Q03154
P02794
P15104
P61981
P68871
P69905
P62937
P05154
P02786
Q9Y490
P51970
Q15063
Q16853
P62877
P0C0L4
Q92954
P02730
P54802
P02768
P13796
P02766
P27482
P31327
Q13822
Q92817
P12111
P26927
Q08380
P08311
P04406
Q9HC84
Q76LX8
P48740
P98160
P08319
P04114
P02765
Q15149
P07357
P12821
Q07954
P41222
P14923
P01019
P02792
Q8WWA0
Q13449
P18206
Q9Y4L1
Q9Y4D7
P31146
O00391
P0DOY3
P04180
P06132
P04075
O75594
P01023
P58107
P10643
P11597
Q08554
P01042
P24821
P29122
P02649
P00325
P39060
P01024
P02751
P02545
P00558
Q8NDA2
Q15303
P05156
O75339
P49767
P15924
P00742
P36952
Q9UBX1
P27918
Q8WWZ8
P11717
Q16610
P61247
Q6UY14
P00491
Q8IUL8
Q17R89
P02788
P00450
P00441
P61970
P01833
P01008
Q6YHK3
P0DOX8
A0M8Q6
P05090
P07307
O00748
P08238
Q15582
Q13740
P12259
P43652
P04196
P08195
P01011
P30740
Q96P63
P36871
P01031
Q6PGP7
Q12805
P62263
P02787
P22105
Q06033
O43493
P19827
Q9Y446
P10720
Q14515
P21333
P23229
Q14624
P10721
P07360
P14543
P48163
P19823
A0A075B6Q5
A0A0C4DH32
P01782
P01768;P0DP03
P01780
P0DTE1
A0A0J9YX35
A0A0C4DH35
P24043
Q9Y5Y9
P00748
Q9Y5Y7
P80723
P08514
P04275
Q09666
Q6WRI0
A0A0C4DH36
P14151
P07996
Q8WZ75
P02647
P0C0L5
Q9Y6R7
P21589
P02748
P13591
P35443
Q6Q788
P14780
Q4LDE5
Q13219
P01034
P32754
P11169;Q8TDB8
Q969I6
Q7Z7M0
O95497
P20023
P14735
P02760
Q86VB7
O95445
P39059
P61026
P08571
P20742
P49747
P08253
P00747
P09466
O75882
Q9HBZ2
Q04756
P02741
P68363
P35858
P09172
Q16270
P50895
P40926
P55058
P27487
Q86UX7
Q68CZ2
Q4KMZ1
P01766
Q99969
P08603
P25311
Q9Y251
P55103
P22792
P06732
P08294
Q9UM47
Q96PD5
P0C0S8;P20671;Q16777;Q6FI13;Q96KK5;Q99878;Q9BTM1
P13987
Q93088
Q12913
P02652
P12814
Q9Y6Z7
Q86WI1
O00187
P16930
Q9NY15
Q8WVN6
O76061
A1L4H1
P13501
Q16706
Q8NBP7
Q8IXB3
P07225
P55072
P02675
Q14112
P03950
Q9BXR6
P49913
O75223
Q9HCY8
Q8N6C8
Q9UGM5
P07339
Q9BWP8
P28066
P00751
Q96KN2
P21926
P62081
Q9Y646
Q05707
Q14134
Q9BTY2
P09960
P06276
P05155
P60900
P10451
P02679
P23141
Q9HD89
Q9UKX2
O60437
P23142
P35590
P04179
Q9NY97
P13671
Q14314
P15311
Q13093
P37840
P29279
P11021
P06727
P03951
P31946
P54289
Q9NZP8
P19320
P02774
P00736
P80108
P78324;Q5TFQ8
Q9UJJ9
P05106
O15511
O14791
P48637
P04278
P07237
P17936
P20933
P00367
P04003
Q6UWP8
O95479
P01137
P26447
P13798
O14764
P42357
P24298
P26038
P02144
P13797
P14770
Q96QA5
Q9H4A9
A0A0B4J1V2
P01817
P0DOX6
Q8TDL5
P02750
P60660
Q04721
P05976
P06681
P08833
P26641
P23381
Q86UD1
P04211
P20851
P13639
Q16775
Q10588
P00390
O95206
Q9H8V3
O75144
P05107
P05109
Q02413
O95428
P0DOX5
Q9NYQ8
P15259
Q14766
P09211
Q6EMK4
P02790
P19971
P0CG39
P11226
P16070
Q9ULI3
P24593
P02549
P54764
Q9H4B7
P02671
P07333
P16109
P0DTE7;P0DTE8;P0DUB6
Q99497
P29622
Q12794
P36955
P27105
P06396
P06899;P23527;P33778;Q16778
P07359
P36980
P20073
O94985
P31025
Q86U17
P05362
Q8NCX0
Q8WVV4
A0A0B4J1Y9
P55290
P24592
P40189
Q9UBQ6
P22891
Q9NPY3
P01880
P43121
A0A087WSZ0
P21709
Q8IYS5
P01704
P09486
P30530
Q9UHG3
A6NKQ9;P0DN86;P0DN87;Q6NT52
P17174
P05019
O94919
P01889
P10912
P10321
Q01459
P47914
Q96RD9
O60890
Q13201
Q13867
P0DMV8;P0DMV9
P15144
Q13325
P04792
P00488
P03952
P25786
P40197
Q15828
P04439
Q02985
P49773
Q9Y2G3
Q9Y2G1
Q6UXB8
P05543
P12724
Q00888
Q9BYE9
P31944
P54652
Q13103
Q9HBI1
P08246
P41439
Q9H4G4
Q96IY4
P35555
P02749
P54108
P02656
Q6UVK1
O95833
Q9BQ50
Q9H6X2
A6NLJ0;Q8NCU7
P01742
O15394
A0A087WW87;P01614
P86452
P23083
A0A0C4DH29
A0A0J9YVY3
A0A0C4DH31
Q13508
Q07075
P04430
A0A0B4J2D9;P0DP09
A0A0C4DH73;P01611
A0A0C4DH67
A0A0C4DH24
P01602
P01597;P04432
A0A087WSY6
P01619
A0A0C4DH55
A0A0A0MRZ8;P04433
Q8TF66
Q86UK5
P10909
O43665
P01859
Q13561
Q6UX71
P18428
Q06830
P32119
O95944
Q5T749
P09493
Q99436
O00592
O14786
Q14520
P06312
P23470
P00746
O75015
P40306
P61626
Q5SYB0
Q15113
A8K2U0
Q9P232
P08519
P04004
P04217
P49368
Q9BQE3
Q06481
P25788
O00194
Q9UKU6
Q9NQ38
P00738
P07738
P01854;P0DOX4
P01009
Q92876
P05067
Q96FQ6
Q5JST6
P08185
P68371
Q9HBR0
Q14980
P00918
O95294
Q13835
P16035
P05164
P08637
P47929
P61916
P55056
Q5VT79
Q14126
P13224
Q9UK55
P33908
P10768
Q01524
A0A0A0MS15
P35442
O15145
P02743
Q14956
P35542
Q12841
P08588
P03973
P07358
Q96KG7
P05556
Q9NPH3
Q9NYA4
P61224
P28799
Q9BY67
P05160
A8MUV8
Q9UBX5
O43866
P48059;Q7Z4I7
Q13228
P02763
P05452
Q9UNN8
Q9UBG0
P78509
Q03591
O00151
Q6UVM3
P08709
Q99784
P31949
Q92496
P49908
Q9UKT7
Q9UIC8
P07998
P07942
P30043
Q9C0A1
Q9NTU7
Q92616
P10599
P10124
O15229
P13473
Q15942
Q02817
Q86TH1
Q5T750
P01860
Q9H1U4
P22531;P35326
P18065
Q92743
P11362
P17301
Q9HC57
P09871
P20160
P32942
P22692
Q8NG08
P04070
Q99466
P11047
Q9BVK8
P07988
P15056
Q9Y5I3
P28908
O00533
Q8IWJ2
P54578
P04085
Q96QR1
P19021
Q8IZF2
P63252
Q92859
P16112
P0DPA2
P07737
P01591
P55000
Q08188
Q15389
P53621
P12109
P55786
P11142
Q00887
Q7Z7G0
P05546
P22897
Q13790
P43251
P01877
P01876
Q16787
P06733
P13929
P81605
P62805
Q14114
P60174
Q9UBP4
Q6ZP82
Q9UK41
Q9HDC9
P37802
A0A0B4J1V0
Q9NQ79
P17516
P63244
P35916
P08697
Q13418
Q16363
P30041
P13727
P30101
P07451
P04066
P07911
Q15848
Q9BXL6
Q9UNW1
Q9NZK5
P14625
P42785
P61158
P05089
P00734
P23284
Q9BS26
P11277
Q02818
Q4G0F5
P13489
Q7L592
P13693
P36269
Q9Y2K7
Q8TF62
P00492
Q86UN3
O43175
P08887
P06702
Q8NBJ4
Q9Y5C1
P11464
Q96CM3
Q8IZU2
Q5TDH0
Q15404
Q8TD86
P07900
O15144
Q96AP4
Q12907
Q9UI42
Q0IIM8
P02753
P0DJI8
P10153
Q9UP79
Q9NPR2
Q8TER0
Q96H15
Q15485
O00602
P00338
Q9NZH8
P02745
P02746
P22392
Q07654
Q9BYJ0
P01717
P06310
O43895
A0A075B6K5
Q92823
P12830
Q9HBW9
P34096
P00451
P35030
O95980
Q16557
P01871
P53634
Q9NVI1
Q13046
A6NE52
Q9NS56
P11217
O43143
P31948
P26373
P08493
Q9H8L6
P42765
P0DP23;P0DP24;P0DP25
Q00610
P51149
O00204
P15169
Q96RW7
P52907
O15031
P25774
Q01082
P49641
Q96JG9
P25705
Q8NDQ6
Q93034
P51884
P08567
P98088
O14525
P01861
P22626
P02775
Q6P7N7
P02654
Q8NBS9
P27930
P11940
O43157
P02042
Q8N149
Q9HCN6
Q6ZVX7
Q12884
Q8WW24
P19652
P68431;P84243;Q16695;Q71DI3
Q99698
Q03001
Q7L2Z9
P07602
Q99983
P08174
Q5U5R9
P47710
O60504
P31947
O75665
P30046
P33151
P58215
P12273
Q70CQ1
Q07617
P59998
P57060
P20848
P55899
P80188
P22061
Q8IVF4
P14209
Q9UPZ6
P31151
P40925
P15151
Q6PJT7
O43505
P01033
Q9NUJ7
P27797
Q9UBG3
Q9NY12
P22352
P07858
P55285
O95998
Q6H9L7
P20774
P05451
P14314
P02655
O60306
P04156
A4UGR9
P61328
Q08495
P12110
P30044
Q6GTS8
O43707
Q7Z7M8
P33992
Q99961
Q2VPK5
P13497
Q709C8
P28827
Q9NS71
P18124
O14498
P05121
P0DOX2
P00568
Q9BVW5
Q9Y394
Q12860
P26992
Q16820
P00740
O15397
P08865
Q9BS40
P50452;P50453
Q3T906
P28288
P78417
O75366
Q9Y2H2
P10586
P10646
P01344
O75083
Q5VY43
P53004
P16152
Q9BUN1
P07195
P49721
Q99627
O75556
Q86W42
O60449
A5D8V7
P62318
Q86YW5
Q6P179
P06576
P07203
Q9H1B5
Q96HA7
P08581
P04424
P02747
Q9UKZ4
O15247
Q8WWZ4
Q8N474
Q96S96
P36222
P28070
Q562R1
P22304
Q9Y6C2
A0A075B6R9;A0A0C4DH68
A2NJV5
A0A075B6I0
A0A075B6I1
A0A075B6H9
Q13332
Q9GZZ8
Q9BXJ4
Q08830
O60674
A0A0B4J1Y8
P01130
Q13231
A0A0B4J1V6
Q9NYZ3
Q8TAA1
Q8IWV2
Q96JI7
Q8IUC8
Q96BZ4
P29508
Q9Y210
P0DJI9
Q14315
O60279
O96013
P04155
P17813
O43184
Q8N6Q3
Q8NI99
Q8IXL6
P20718
O15204
Q0VDD8
Q9H7M9
Q15166
P05186
P09651
O43676
Q9HCB6
O43424
Q8IUB2
Q02487
Q16627
P00709
Q9C0I3
Q6P1X5
P60842
Q8N766
P83881
Q6P988
Q06278
P10747
P51813
A0A0B4J1U7
A0A0C4DH38
Q9Y6N7
O15335
Q9P2D7
A0A0B4J1X5
Q15238
Q86VN1
P15291
Q99062
P30086
P17931
Q00839
P09668
P58546
P29377
Q8NG31
O14793;O95390
Q15517
Q92484
P51693
Q9Y4K1
Q9UEW3
O15375
P27824
Q9UBC2
P46531
P14060;P26439
P20810
Q15042
Q14574
O43405
P62942
Q12931
O43526
Q5T011
P48506
Q9NPG4
Q14435;Q8NCL4
Q14247
P21291
Q8TBH0
Q8N720
P55268
P61586
P06744
O14960
P51160
Q13477
P07476
Q5PSV4
P62826
Q8N0Z3
Q9UQ72
Q9UPT9
P61769
Q6WN34
Q9ULJ3
O14798
P30050
Q14210
P31943;P55795
Q8N3T6
Q5VU57
Q96NZ9
Q14118
Q16394
O75369
P29373
Q9H0E2
Q96T51
Q86SQ4
P02776
Q8WZ73
P02452
P13667
Q9Y3E1
P62195
Q6KC79
Q9Y274
A0A0C4DH43
E9PAV3;Q13765
P23280
Q8N3E9
P68036
Q17R60
P17900
P61266
Q9Y2A7
Q9UIB8
P22314
P62241
P24588
Q8N159
Q9NZ08
A6NFA0
Q92771
A0A0A0MS14
Q53RT3
P41271
P13598
Q8WYR1
Q9Y3P9
P41159
P17655
P59666
P62269
Q9NRX5
O00115
Q9NRU3
P0CG47;P0CG48;P62979;P62987
Q96A00
Q9H1E1
Q13421
Q9UJY5
Q9H299
Q8WZ42
Q9BYD5
P19022
P0DML2;P0DML3
Q86VV4
Q8TAD2
Q9H596
P13611
P01714
A0A075B6K4
P01718
O60443
P63241;Q9GZV4
P04839
P10619
Q04446
Q4JDL3
Q92530
Q9UBR2
P18510
Q9H0C2
A0A087WSX0
P23526
A6NM03
Q8WWY7
Q5HYA8
P38646
Q8TCS8
Q9HD87
P46781
P09467
P60985
Q5T5C0
P59665
P00480
Q9UIX4
Q8NF91
O75023
P23490
P51572
Q16658
P28072
O00299
Q92896
Q15465
P62750
Q9NRN5
P12882
O94812
Q6NUJ1
P16157
Q9UG01
P78363
P32004
O95897
Q9UQE7
P12931
Q15849
P10645
O15078
O95867
Q9BS34
O60347
P24158
P62873
P48200
P38567
Q8WUA8
Q5TZ20
Q9Y624
P01599
Q96HY6
P84098
Q12768
P14174
Q9Y4R8
P09619
P01593;P01594
A0A0C4DH25
P01701
P01703
A0A075B6S9;P0DSN7
P01700
A0A0B4J1U3
O95477
O75093
Q569K4
A0A075B6J9
P34059
Q6UXI9
P01706
P01705
P01709
Q96LZ7
Q93063
O75132
Q9GZP4
P55157
Q8IZJ1
O43379
Q2M1P5
A0A0B4J1X8
P01764
P01763
A0A0C4DH42;P01767
Q96EE3
Q9H2S1
Q8N8V2
Q14697
P30626
O75054
A0A0C4DH41;P01824;P01825;P06331;P0DP06;P0DP08
A0A0C4DH34
Q3LXA3
P49207
O75110
Q504T8
Q13361
P47756
Q16851
Q96HD1
O95810
Q96L91
P25787
P49257
Q8IZC4
Q9UHL4
Q8WZ60
Q92624
P53396
Q9NZR2
Q14012
O00370
Q6ZS17
P62820
Q5TAP6
Q9NRX6
Q8NC54
Q6ZMZ3
P35080
Q92520
Q68DN1
P52272
Q8N628
P00966
P40121
Q9H9E3
Q58EX2
Q6UX27
P78395
P52788
O42043;Q9HDB8
P40429;Q6NVV1
Q15029
P63167
P47900
Q03403
Q05682
P04908;Q7L7L0;Q93077
Q86TC9
Q9Y5J1
P49792
Q8WYJ6
P62854;Q5JNZ5
P62753
Q8NCM8
Q9Y5T5
O95995
P14384
P62829
A0A075B6I4
P18077
Q8NBQ7
P0DMM9;P0DMN0
Q9BQG0
Q9UJU6
Q9UNH5
P18850
P31997
O43432
Q9BUR5
Q9Y6U3
Q68D86
Q10471
Q14206
Q8N201
W5XKT8
Q5VW38
Q86YV0
Q502W6
Q9NVV4
Q9H461
Q96MT3
Q9H488
Q8TCU6
Q9P281
P80748
P01721
Q99973
P49790
Q9BXL5
P48728
Q8IU80
Q8IXT5
Q6N021
A5PLL7
Q6PCB8
P0C2Y1
Q8WWI1
Q6AHZ1
Q8N8C0
O95789
Q96JN2
Q9NY93
Q9NZM3
Q70UQ0
P08670
Q13214
Q460N5
P55774
Q8N2S1
O15263
Q8WW38
P69849;Q15155;Q5JPE7
Q13162
P01037
A8MZF0
P80365
A6NKG5
Q5H9K5
Q9BXX0
Q8TB24
Q8IWR0
Q01850
P22528;P35321
O00461
P35232
P09923
Q9UKL6
Q9H093
Q6P3X8
Q15233
P51784
Q7Z6G8
P32320
Q14162
Q8NC51
P58166
P34995
P13985
P13942
Q8IZS8
P01834
Q96JA3
P40763
Q8N446
Q66GS9
O43933
Q6PJI9
P17643
Q92542
Q96JB1
Q8WVM7
Q9UMS6
Q58A45
Q58FF6
Q6U841
O14983
Q96AP7
Q13698
Q9BYX2
P0DOX3
P01601
Q8N3R3
P31930
P01040
Q96PN6
P09958
Q9BZF9
P48549
P05814
Q6IQ23
Q9UHB6
Q99941
P16671
P30532
Q02218
P17040
Q8N2C7
P24387
B1AJZ9
Q96QB1
A8MXT2
P33240
Q14DG7
Q96KS9
Q9HBB8
P22749
O95256
P15814
P61221
Q9NR09
Q6UB35
Q0VD83
O75150;Q5VTR2
Q9HCU0
Q6X784
P62857
Q96EE4
Q9ULC0
Q9H4A5
P31939
P28838
A0A075B6I9
P35658
Q9NQ69
Q9Y4A5
Q14831
Q9NYC9
Q53RD9
O75899;Q93070
Q9NZJ4
P48552
Q8N3C7
P48357
E7EW31
P52799
Q9NVX0
Q9UHD1
P51610
O94813
Q9P2X0
Q14117
P53582
Q9NS98
Q9UHV7
Q15223
P49189
Q8NE18
A6NEV1
Q99972
P09237
P35052
Q14623
Q6P9F7
P49591
Q9NYP3
P17927
Q9BXJ0
O14513
Q9NPG2
Q08174
A0A0C4DH33
Q7Z3B1
P35611
P58335
Q96MP5
Q8NFT8
P12318;P31994;P31995
O95400
P11166
Q8IXT2
Q8IUK5
Q16512
P48509
Q9NSG2
P35754
Q5SQ64
O60645
O60423
Q9HA47
Q9NR45
O75127
A0A0A0MT36
O43148
Q9NTJ3
Q13576
Q01130
P53667
P07384
Q9NSC7
P78318
Q7Z3U7
O60293
Q7L7V1
P01893
Q9UQP3
P60953
P36021
